# The ecogenomics of dsDNA bacteriophages in feces of stabled and feral horses

**DOI:** 10.1101/2020.07.24.219436

**Authors:** V. V. Babenko, A. Millard, E. E. Kulikov, N.N. Spasskaya, M. A. Letarova, D. N. Konanov, I. Sh. Belalov, A.V. Letarov

**Affiliations:** FSC Physico-chemical medicine FMBA, Russia; Dept Genetics and Genome Biology, University of Leicester, UK; Winogradsky institute of microbiology RC Biotechnology RAS, Moscow, Russia; Zoology museum, Faculty of biology, Lomonosov Moscow state university, Russia; Faculty of biology Lomonosov Moscow state university, Russia

## Abstract

The viromes of the mammalian lower gut were shown to be heavily dominated by bacteriophages; however, only for humans were the composition and intervariability of the bacteriophage communities studied in depth. Here we present an ecogenomics survey of dsDNA bacteriophage diversity in the feces of horses (*Equus caballus*), comparing two groups of stabled horses, and a further group of feral horses that were isolated on an island. Our results indicate that the dsDNA viromes of the horse feces feature higher richness than in human viromes, with more even distribution of genotypes. No over-represented phage genotypes, such as CrAssphage-related viruses found in humans, were identified. Additionally, many bacteriophage genus-level clusters were found to be present in all three geographically isolated populations. The diversity of the horse intestinal bacteriophages is severely undersampled, and so consequently only a minor fraction of the phage contigs could be linked with the bacteriophage genomes. Our study indicates that bacteriophage ecological parameters in the intestinal ecosystems in horses and humans differ significantly, leading them to shape their corresponding viromes in different ways. Therefore, the diversity and structure of the intestinal virome in different animal species needs to be experimentally studied.

**Short abstract (needed in some journals as eLife):** The viromes of the mammalian gut were shown to be heavily dominated by bacteriophages; however, only for humans were the composition and intervariability of the bacteriophage communities studied in depth. Here we present an ecogenomics survey of dsDNA bacteriophage diversity in the feces of horses (*Equus caballus*), comparing stabled horses, and feral horses that were isolated on an island. The viromes equine fecal viromes feature higher richness than in human viromes, with more even distribution of genotypes. No over-represented phage genotypes were identified. Additionally, many bacteriophage genus-level clusters were found to be present in geographically isolated populations. Only a minor fraction of the phage contigs could be linked with the bacteriophage genomes. Our study indicates that bacteriophage ecological parameters in the intestinal ecosystems in horses and humans differ significantly, leading them to shape their corresponding viromes in different ways.

**Importance. (needed for mBio):** The study presents the first in depth analysis of the composition and variability of the gut dsDNA bacteriophage community in the mammalian species, other than humans. The study demonstrates that the bacteriophage ecology in the gut is substantially different in different animal species. The results also indicate that the genetic diversity of the equine intestinal bacteriophages is immense and almost totally unexplored by the moment.
