## Supplementary material for "The ecogenomics of dsDNA bacteriophages in feces of stabled and feral horses": Table S5

### Sheet: Host predictions, sum of CPMs
	Sp	Fe1M11-1	Fe1M11-2	Fe1M6-1	Fe1M6-2	Fe2M11-1	Fe2M11-2	Fe39M6-1	Fe39M6-2	Fe7M6-1	Fe7M6-2	Fe9M11-1	Fe9M11-2	S1Ca-2	S1Ca-1	S1Cr-2	S1Cr-1	S1Er	S1Pr	S2Dt	S2Dl	S2Hr	S2Mi	S2Tb
0	Alkalibacillus	0	0	0	0	0	0	0	0	0	0	0	0	0	0	0	0	0	0	0	0	0	0	0
1	Anaerostipes	0	0	0	0	0	0	0	0	0	0	0	0	1378	0	0	0	0	759	0	1387	0	626	0
2	Anaerotruncus	0	0	0	0	0	0	0	0	0	0	0	0	0	0	0	0	0	0	0	0	0	0	0
3	Desemzia	0	0	0	0	0	0	0	0	0	0	0	0	0	0	0	0	0	0	0	0	0	0	0
4	Desulfonauticus	0	0	0	0	0	0	0	0	0	0	0	0	0	0	0	0	0	0	0	0	0	0	0
5	Desulfovibrio	1466	2080	2350	2542	601	1518	865	1572	0	807	2319	1571	1768	2818	3581	2764	1221	2720	628	683	749	609	1977
6	Enterobacter	0	0	0	0	0	0	0	0	0	0	0	0	460	0	0	0	0	0	0	0	0	0	0
7	Escherichia	0	0	0	0	0	0	0	0	0	0	0	0	942	1120	0	0	479	756	0	0	0	0	0
8	Facklamia	0	0	0	0	0	0	0	0	0	0	0	0	0	0	0	0	0	0	0	0	0	0	0
9	Faecalibacterium	0	0	0	0	0	0	0	0	0	0	0	0	413	0	672	934	0	0	0	0	0	0	0
10	Heliorestis	0	0	0	0	0	0	0	0	0	0	0	0	0	0	0	0	0	0	0	0	0	0	0
11	Myroides	14835	12943	22897	19845	11498	9413	8397	6586	23006	21716	6630	8659	8358	7459	13509	11256	12129	18481	11289	10920	20160	12357	8786
12	Planifilum	0	0	0	0	0	0	0	0	0	0	0	0	0	0	0	0	0	0	0	0	0	0	0
13	Polaribacter	0	0	0	0	0	0	0	0	0	0	0	0	0	0	721	0	706	750	0	0	0	0	0
14	Psychrobacter	852	843	0	0	0	0	0	0	0	0	792	762	0	0	0	0	0	756	0	0	0	0	0
15	Sporosarcina	0	0	0	690	1316	877	2251	1971	0	0	0	0	392	0	1472	960	1772	775	661	0	903	0	0
16	Staphylococcus	15255	11221	6491	5862	5874	5515	9032	7330	7211	5991	9327	9502	11243	5306	13662	4018	8289	12136	11626	7606	9227	7115	1961
17	Acetobacterium	0	0	0	0	0	0	0	0	0	0	0	0	0	0	0	0	0	0	0	0	0	0	0
18	Comamonas	0	0	0	0	0	0	0	0	0	0	0	0	0	0	0	0	0	0	0	0	0	0	0
19	Dethiosulfovibrio	0	0	0	0	0	0	0	0	0	0	0	0	0	0	0	0	0	0	0	0	0	0	0
20	Geobacter	0	0	0	0	0	0	0	0	0	0	0	0	688	1018	732	0	1192	0	0	0	0	0	0
21	Natranaerobiales	0	0	0	0	0	0	0	0	0	0	0	0	0	0	0	0	0	0	0	0	0	0	0
22	Pseudomonas	0	0	0	0	0	0	0	0	0	0	0	0	0	0	709	920	0	0	0	0	0	0	0
23	Streptococcus	3146	2800	1229	2450	1113	1095	0	694	0	0	1660	1569	480	950	550	0	1862	751	2684	3985	3693	1847	1793
24	Thermotogaceae	0	0	0	0	0	0	0	0	0	0	0	0	0	0	0	0	0	0	0	0	0	0	0
25	Trichococcus	0	0	0	0	0	0	0	0	0	0	0	0	0	0	0	0	0	0	0	0	0	0	0
26	Anaerofilum	0	0	0	0	0	0	0	0	0	0	0	0	0	0	0	0	0	0	0	0	0	0	0
27	Parapedobacter	0	0	0	0	0	0	0	0	0	0	0	0	0	0	0	0	0	0	0	0	0	0	0
28	Pontibacillus	0	0	0	0	0	0	0	0	0	0	0	0	0	0	0	0	0	0	0	0	0	0	0
29	Solibacillus	0	0	0	0	0	0	1071	913	0	0	0	0	0	0	0	2153	0	1631	0	0	0	0	0
30	Lactobacillus	5177	3627	4018	4084	2412	2845	1913	2329	4352	5476	5897	4568	1161	1437	0	1123	1885	1470	5802	3428	1352	5338	2184
31	Syntrophobacterales	0	0	0	0	0	0	0	0	0	0	0	0	0	0	0	0	0	0	0	0	0	0	0
32	Mesoplasma	0	0	0	0	0	0	0	0	0	0	0	0	0	0	0	0	0	0	0	0	0	0	0
33	Oribacterium	0	0	0	0	0	0	0	0	0	0	0	0	0	0	0	0	0	0	0	0	0	0	0
34	Roseburia	0	0	0	0	0	0	908	685	0	0	0	0	1117	1002	707	2109	1277	0	0	0	0	0	0
35	Butyrivibrio	44436	41867	55051	58570	39306	36455	24085	23875	44822	44436	44379	46232	43301	54227	52928	58459	37632	52311	35117	52639	34641	46405	21628
36	Candidatus Blochmannia	0	0	0	0	0	0	0	0	0	0	0	0	0	0	0	0	0	0	0	0	0	0	0
37	Verrucomicrobiaceae	0	0	0	0	0	0	0	0	0	0	0	0	0	0	0	0	0	0	0	0	0	0	0
38	Acholeplasma	0	0	0	0	0	0	0	0	0	0	0	0	481	0	0	0	0	0	0	0	0	0	0
39	Calothrix	3353	3099	0	670	2365	1559	1938	1689	798	816	722	656	4371	1053	6299	1186	2278	4298	4800	7528	4457	3435	3164
40	Chromatiaceae	0	0	0	0	0	0	0	0	0	0	0	0	0	0	0	0	0	0	0	0	0	0	0
41	Coprococcus	0	0	0	0	0	0	0	0	0	0	0	0	0	0	0	0	0	0	0	0	0	0	0
42	Geobacillus	0	0	0	0	0	0	0	0	0	0	0	0	0	0	0	0	0	0	0	0	0	0	0
43	Olivibacter	0	0	0	0	0	0	0	0	0	0	0	0	0	0	0	0	0	0	0	0	0	0	0
44	Caldicellulosiruptor	2043	694	977	0	0	0	1088	935	0	0	790	821	1885	755	1330	2065	0	0	1231	2063	2329	559	1108
45	Erysipelothrix	0	0	0	0	0	0	1011	724	838	0	844	839	0	0	0	1123	0	0	1375	0	0	0	0
46	Flavobacterium	3868	3453	1157	915	3340	1895	3162	3446	4365	3911	787	785	2364	1002	3366	7510	3318	1675	2196	1252	2966	540	0
47	Natronincola	0	0	0	0	0	0	0	0	0	0	0	0	0	0	0	0	0	0	0	0	0	0	0
48	Pelagicoccus	0	0	0	0	0	0	0	0	0	0	0	0	0	0	0	0	0	0	0	0	0	0	0
49	Caloramator	0	0	0	0	0	0	0	0	0	0	0	0	0	0	0	0	0	0	0	0	0	0	0
50	Actinomycetales	0	0	0	0	0	0	0	0	0	0	0	0	0	0	0	0	0	0	0	0	0	0	0
51	Porphyromonas	710	694	1036	842	0	380	1068	893	0	0	739	791	0	909	0	1041	622	0	590	629	0	592	1093
52	Pseudobutyrivibrio	0	0	0	0	0	0	0	0	0	0	0	0	0	0	0	0	0	0	0	0	0	0	0
53	Desulfotomaculum	0	0	0	0	0	0	0	0	0	0	0	0	0	0	0	0	0	0	0	0	0	0	0
54	Nitrospira	0	0	0	0	0	0	0	0	0	0	0	0	0	0	0	0	0	0	0	0	0	0	0
55	Nostocaceae	0	0	0	0	0	0	0	0	0	0	0	0	0	0	0	0	0	0	0	0	0	0	0
56	Paraprevotella	0	0	0	0	0	0	0	0	0	0	0	0	0	0	0	0	0	0	0	0	0	0	0
57	Fibrobacter	4678	8144	7266	6540	3932	3490	5568	5408	1781	2845	5741	6170	6709	2596	3690	6243	7693	6697	3124	4482	633	2954	3974
58	Alkaliphilus	0	0	0	0	600	383	0	0	0	0	845	833	0	0	0	2315	0	0	685	511	1315	573	0
59	Lachnospira	0	0	0	0	0	0	0	0	0	0	0	0	0	0	0	0	0	0	0	0	0	0	0
60	Prevotella	105655	106068	124680	126179	66963	78324	85973	87730	93996	94512	95055	83696	60898	48662	68851	64714	61526	72711	79043	109856	84216	79949	61003
61	Pedobacter	778	737	1171	921	576	385	0	0	949	1063	880	889	1294	988	1996	965	636	1444	541	1430	0	1231	0
62	Acinetobacter	842	775	0	0	594	388	0	0	948	943	0	0	930	0	0	0	0	0	0	0	0	1060	0
63	Ruminococcus	2925	4151	3183	2523	2247	3720	5451	5486	6082	5098	1308	2699	4113	3976	7127	9786	5909	3040	4456	2349	1461	6135	8175
64	Treponema	3802	3806	897	1582	3010	3434	2188	2739	2935	4162	3812	5236	2619	2642	2010	988	2345	2138	2999	678	1478	1305	1106
65	Methylacidiphilaceae	0	0	0	0	0	0	0	0	0	0	0	0	0	0	0	0	0	0	0	0	0	0	0
66	Bacteroides	53275	50928	36581	35517	42436	42533	47523	43921	49285	46297	49838	45158	41483	42908	48116	46916	55554	41227	41116	37933	36433	28705	43046
67	Sphingobacterium	10102	4821	12909	13168	12031	9367	3737	3931	7424	8360	12885	7458	5959	3129	2808	2210	3148	6465	4813	12702	2108	9299	3056
68	Clostridium	108606	72884	58246	57419	80655	66488	96159	70230	87580	59984	56596	67756	93534	99184	104398	68812	83823	61900	102898	81857	84939	117901	76860
69	Oscillospira	0	0	0	0	0	0	0	0	0	0	0	0	0	0	0	0	0	0	0	0	0	0	0
70	Blautia	0	0	0	0	571	385	0	0	0	0	0	0	380	0	707	0	0	792	0	0	0	0	0
71	Clostridioides	26175	15187	11742	14288	36117	27304	33120	22877	32820	27633	21777	23347	33240	40096	35936	28310	39521	23912	30013	29399	31454	40209	33184
72	Candidatus	35708	37322	50521	44507	27958	30130	37628	34078	37031	38130	25700	27143	21056	17866	18613	18675	25631	29566	14389	22044	11124	20573	7484
73	Bacillus	16655	12995	11365	14533	15084	12983	29212	23613	26340	25185	17233	18234	24725	41673	43297	27668	25556	22068	23437	22190	22071	16811	17082
74	gamma	0	0	0	0	0	0	0	0	0	0	0	0	0	1041	0	0	623	0	0	577	0	0	0
75	Labilithrix	2232	6746	5885	9203	4372	6286	1777	4714	2548	4767	5161	5097	1685	3195	2505	1875	1714	611	1797	3033	2617	1641	955
76	Paenibacillus	40559	41301	37299	35774	22316	28160	26408	28203	34666	32524	43153	41461	39774	43181	28563	35155	45722	38708	23800	37805	25283	36901	20218
77	Vibrio	4435	6203	6020	9311	3400	8641	5930	6814	5110	9900	15358	14740	9348	10127	5271	10611	4758	9979	7423	6891	7178	2326	2742
78	0	14048	12589	12627	10717	11548	11991	27029	27063	15621	14576	15968	15114	18104	19701	16937	26869	21502	15484	17548	14837	11648	13674	14978
79	Francisella	0	0	0	0	624	391	0	0	0	0	0	0	1848	0	2806	2069	4404	765	630	659	632	571	0
80	Sphaerochaeta	5044	5007	13286	11189	5632	4743	6162	5113	6794	7081	2408	2404	6571	2937	3778	5354	5065	8849	0	660	1475	3369	1110
81	Slackia	638	716	2039	2265	1697	1197	3091	2749	929	971	723	758	1869	0	1419	0	573	0	610	666	700	609	0
82	Chryseobacterium	1590	1562	936	788	3411	2307	4200	3617	1608	1734	4578	5504	3639	2770	1974	2828	2280	4650	1780	2592	4080	1124	4161
83	Capnocytophaga	1834	1738	2346	2509	641	1505	1982	1693	2761	2987	887	903	1893	6688	2603	4888	2433	1526	2176	2163	800	2364	0
84	Endomicrobium	709	760	1094	865	1197	792	909	0	0	0	1065	1157	1401	0	0	1846	0	0	0	587	0	526	0
85	Lachnoclostridium	32206	23842	35361	38134	18662	19598	26950	23473	29980	28316	23721	23510	32806	28370	26300	34083	30416	31915	27184	33539	25753	32128	11089
86	[Clostridium]	1394	1353	2039	1647	1663	1461	987	1610	3552	3700	1303	1534	1411	4889	2705	1133	4280	3817	1762	1855	756	2615	1065
87	Fluviicola	2266	2096	3205	3308	3633	2997	3579	1681	2598	2091	2313	2371	3751	6768	4081	7856	7793	4679	2870	3149	2717	3501	965
88	Rhodococcus	3032	4834	4300	5557	2251	3322	2814	3290	4299	4872	3887	5142	1726	0	1416	0	1830	1515	1712	3133	1974	1647	901
89	[Eubacterium]	6983	6433	13793	11262	11405	9072	7165	6910	8000	7545	8552	8786	11916	18475	14533	14423	13515	17976	10626	6989	10232	10496	7863
90	Mesorhizobium	730	1987	2021	1612	1241	1479	993	2473	2385	2703	2309	2280	1325	1837	2396	2420	1636	2080	652	1165	731	500	0
91	Azoarcus	0	630	933	760	0	752	829	1646	775	897	2222	2176	1338	2605	1931	1795	538	2061	0	0	0	492	0
92	Ignavibacterium	4388	1427	3397	3384	3316	2899	6996	6708	6106	4911	2800	3735	3836	756	4201	7320	3113	1280	2832	2560	784	3493	0
93	Ehrlichia	0	0	0	0	0	0	0	0	0	0	833	834	930	0	683	0	0	0	489	0	0	0	0
94	Pandoraea	0	0	0	0	0	0	0	0	0	0	0	0	481	0	627	0	0	0	0	0	0	0	0
95	Rhizobium	0	1284	2890	2311	599	1399	1803	2463	707	948	3022	3049	1743	0	0	0	582	2820	617	1210	721	542	0
96	Tenericutes	1827	1661	1103	913	1631	1084	2118	1770	863	848	1609	1640	1876	2595	2837	1594	641	620	662	686	638	1226	1013
97	Pontibacter	0	0	948	749	0	0	0	726	727	0	696	726	2436	1609	622	935	613	0	0	579	0	494	0
98	Flammeovirga	17575	11999	16269	16286	12782	11726	14834	13636	18696	15034	11634	14417	9874	14762	9385	15473	10477	12153	19829	21338	19313	31400	10622
99	Bdellovibrio	0	0	0	0	0	0	0	0	0	0	0	0	1069	1891	0	0	0	0	0	0	0	0	0
100	Cupriavidus	0	0	0	0	0	0	0	0	0	0	0	0	466	0	0	0	579	0	0	0	0	0	0
101	Melioribacter	669	632	1250	1061	1086	1354	0	0	861	863	2248	2329	1188	1570	2805	2639	3610	778	1777	0	2018	0	2173
102	Ochrobactrum	5696	6166	2285	2452	2893	3248	6022	5954	4347	2940	3890	3931	2362	4368	1333	2840	1882	3901	5205	3607	2802	2796	2946
103	Lutibacter	645	0	1161	912	1897	1150	1078	847	0	0	0	707	2902	4132	1451	775	1857	768	0	0	0	1117	0
104	Hydrogenobacter	0	0	0	0	0	0	0	0	738	855	0	0	1878	0	701	0	0	647	0	0	0	0	0
105	Pseudoalteromonas	1623	1518	0	800	2936	1946	2922	3310	1671	1042	1643	1651	978	1661	0	0	0	1612	482	0	800	2904	0
106	Nonlabens	0	0	0	0	0	0	0	0	0	0	0	0	462	988	702	826	0	0	0	0	0	0	0
107	Thermoanaerobacterium	776	671	1009	846	1857	1172	0	0	3134	3358	830	845	1405	3036	0	0	0	757	0	1495	871	579	0
108	Desulfobacterium	0	0	0	0	0	0	0	0	0	0	0	0	0	0	0	0	0	1569	0	0	0	0	0
109	Eubacterium	0	0	1174	908	0	0	0	0	991	1106	828	828	1090	2352	1875	760	672	876	609	0	0	0	0
110	Brevibacillus	821	2057	5371	4308	5431	5751	6072	5980	3556	3081	2982	2393	5377	8875	6830	5439	6888	7661	4728	4015	1478	2257	2014
111	Filifactor	5267	3610	2307	3223	3262	3439	1881	1590	2698	2141	683	0	5068	6403	6931	4165	2953	6369	4237	2032	1516	633	865
112	Terribacillus	5287	5269	0	1442	3254	2968	3169	4413	4782	5303	2846	1612	3676	0	5301	3107	3306	3971	1813	2542	2875	4906	0
113	Thermotoga	0	0	0	0	0	380	0	0	0	0	0	0	0	0	0	0	0	773	0	0	0	0	0
114	Planococcus	0	0	0	0	0	0	0	0	0	0	0	0	508	0	0	0	513	751	0	0	0	0	0
115	Gemmata	767	2231	2119	2323	481	1137	1918	2417	883	2742	2436	2379	398	943	697	778	570	759	613	1267	652	563	1101
116	Jeotgalibacillus	0	0	0	695	0	0	0	0	0	0	0	0	1368	1998	0	1688	639	2352	0	0	0	0	0
117	Elusimicrobium	0	0	0	0	0	0	0	0	0	0	796	834	0	0	727	0	0	764	0	0	0	0	0
118	Arachidicoccus	1652	1596	6384	6198	1745	1837	6107	4557	5261	5764	6167	6389	1389	2973	4807	4648	2481	6161	4565	5337	2669	3011	3947
119	Granulicella	642	2123	4429	4174	1223	2362	5016	5202	4278	3888	3755	3921	3745	4655	2710	5790	3458	4556	4299	4009	3658	4091	3095
120	Microvirga	1474	1485	2297	1764	617	801	1822	1662	1831	2084	824	822	0	1949	0	976	1237	755	1161	1340	661	1171	2080
121	Nostoc	783	736	0	0	584	388	945	754	0	0	822	835	0	0	0	1111	618	1049	1351	1253	1442	1252	1080
122	Cellulophaga	713	712	0	0	603	382	1056	941	946	1050	0	0	0	0	2064	1288	1260	0	518	0	0	0	1086
123	Beggiatoa	0	0	939	749	0	0	2246	1887	0	0	0	0	0	0	2152	0	619	853	647	0	0	0	0
124	Pirellula	0	683	0	718	0	381	861	873	891	1025	725	0	455	775	2768	1771	1092	0	0	0	0	473	0
125	Selenomonas	1536	2120	2241	1781	1887	2019	3064	2721	2615	2969	1687	1686	1299	752	2940	1771	0	706	1305	2508	707	1149	2103
126	Alteromonas	656	1333	1080	878	558	1045	2032	2467	761	870	1583	2268	1202	1863	2140	2348	1294	1582	1868	1399	2061	2306	996
127	Marivirga	0	0	0	0	2332	1855	0	0	2524	1660	1370	0	932	0	0	0	1241	0	717	1434	777	1001	2181
128	Acetoanaerobium	0	0	0	0	573	381	943	741	0	0	0	0	410	891	0	0	618	0	0	0	0	0	0
129	Aquifex	0	0	0	0	552	384	0	0	0	0	834	850	0	0	0	0	0	0	0	0	0	0	0
130	Salinicoccus	693	607	1010	807	602	394	1001	855	833	932	0	0	0	0	0	0	0	0	630	556	648	486	1051
131	Emticicia	1370	0	0	776	4561	3739	3857	3366	4024	2678	1439	1361	1844	4168	0	2649	0	1307	0	2102	0	2388	2176
132	Winogradskyella	1647	1540	0	683	2910	2243	1891	918	3091	1814	1537	2222	376	3852	572	2053	1928	0	654	1271	1337	1191	1075
133	Algibacter	830	758	3066	2481	2843	1824	909	719	913	953	715	768	590	0	2024	0	634	2372	1244	529	0	1789	0
134	Rhodomicrobium	0	2716	3131	3319	1207	1566	0	0	1515	1810	2371	2230	0	0	0	0	0	0	603	640	0	547	0
135	Hyphomicrobium	1611	1610	2205	1737	1270	1123	1906	2415	1768	1920	2494	2501	963	816	529	0	0	0	0	0	0	0	0
136	Pseudopedobacter	2451	2236	0	696	0	0	0	0	878	1057	1669	1718	1281	0	1458	2167	3035	2021	648	0	744	0	0
137	Sinorhizobium	690	778	1141	861	614	408	944	863	867	1010	1488	1514	0	1008	561	874	628	702	0	544	0	0	0
138	Tateyamaria	816	804	973	797	0	374	0	721	903	1063	784	784	0	0	0	0	483	0	0	565	620	0	0
139	Bifidobacterium	0	1315	1145	899	635	478	1078	959	945	1078	0	0	456	0	679	1640	624	0	0	584	768	0	1074
140	Nostocales	0	0	0	662	1117	1677	2934	2471	925	929	2405	2496	992	0	570	0	1080	3021	3724	3264	6390	1664	0
141	Terriglobus	651	1953	1163	1576	0	1010	1921	2510	893	991	2392	3729	4782	6556	9331	7470	6291	3296	1740	0	0	461	0
142	Paraburkholderia	0	612	0	0	0	338	0	0	0	0	844	829	0	0	0	0	0	760	0	0	0	0	0
143	Maribacter	4977	2833	4266	3428	1195	1795	1713	793	3242	2797	3951	3923	1004	0	0	0	539	0	665	5477	2119	3876	0
144	Belliella	809	784	0	0	0	0	0	0	0	0	1623	1613	0	0	0	0	637	0	0	577	0	630	0
145	Burkholderia	799	795	0	0	0	647	0	0	928	1001	834	856	0	0	0	0	0	0	0	0	0	0	0
146	Oceanobacillus	0	0	0	0	0	0	0	0	943	1076	0	0	0	0	0	0	0	819	0	0	597	0	0
147	Halobacteriovorax	0	771	0	0	529	746	0	0	0	0	840	839	471	903	0	0	0	0	582	0	0	638	0
148	Octadecabacter	0	0	0	0	1205	779	0	684	3044	2406	0	0	0	0	0	0	0	0	0	0	0	0	0
149	Salmonella	0	651	1068	861	0	320	1071	922	0	0	776	782	0	0	0	0	0	0	2409	1326	700	559	1011
150	Coxiella	0	0	0	0	0	0	0	0	0	0	0	0	0	0	0	0	0	0	0	0	623	0	0
151	Mesotoga	739	711	0	0	1658	1906	1680	1536	0	0	882	865	0	2239	0	0	0	0	611	0	1458	0	0
152	Rhodopirellula	0	0	0	0	0	0	0	0	0	0	0	0	0	0	0	0	0	0	0	0	784	0	0
153	Parageobacillus	0	0	0	0	623	424	1090	961	0	0	1073	1131	0	0	0	0	623	0	0	1379	783	0	0
154	Sagittula	0	0	891	0	618	420	0	842	0	0	725	0	0	0	0	0	0	0	657	563	758	0	0
155	Singulisphaera	1542	1511	2158	1655	1114	781	1786	1606	1668	1986	1566	1579	0	0	0	0	0	0	1280	1722	1388	1090	1784
156	Agarilytica	2052	709	1024	770	595	1311	3932	2791	1947	2135	951	924	1889	989	2170	1351	0	0	2891	3702	5012	2903	2118
157	Alicyclobacillus	0	0	0	695	0	0	0	0	900	1007	0	0	0	0	0	0	0	0	0	690	0	479	0
158	Chloroherpeton	0	0	0	0	0	0	0	0	0	0	0	0	0	0	0	0	0	0	703	769	619	1711	1095
159	Pseudothermotoga	2060	2797	961	1355	1464	1730	903	2459	3424	4023	2101	1301	3202	4066	2525	6229	963	770	0	0	0	1012	0
160	Desulfocapsa	751	791	0	0	0	324	0	0	791	927	661	732	1694	0	707	946	1145	1519	1144	699	1338	502	0
161	Desulfobacula	1434	1346	0	1390	1191	779	0	0	774	955	0	0	0	758	0	748	2306	1455	1227	1104	593	0	0
162	Macrococcus	0	0	871	1360	616	385	901	817	721	819	0	0	0	841	0	1725	1325	583	1239	584	2171	599	1095
163	Gottschalkia	698	0	0	0	0	0	1940	1678	0	0	0	0	1712	2166	2311	0	1809	760	0	0	816	0	2132
164	Prochlorococcus	790	771	1006	851	0	382	810	0	775	952	745	779	361	0	0	868	0	0	524	608	737	574	1038
165	Novosphingobium	0	0	0	0	0	385	0	853	0	0	777	748	378	873	575	0	0	715	0	0	0	0	0
166	Sediminispirochaeta	0	0	0	0	541	711	932	834	0	0	0	0	493	0	0	0	0	2355	0	0	0	0	832
167	Desulfomonile	2079	2207	3179	3296	2302	2302	3989	3538	4052	4515	3854	4512	927	1505	1393	903	4357	3608	3044	1975	2088	2934	3241
168	Desulfosporosinus	672	746	904	795	0	362	1063	867	934	1012	802	818	0	0	710	0	0	758	555	0	1277	622	1005
169	Bacteroidales	3014	2232	1141	895	1236	776	1008	892	935	995	786	804	353	0	0	0	623	785	2498	2740	1959	1120	2075
170	Lysinibacillus	2408	1612	930	1497	1186	757	3134	2624	1869	1991	905	869	933	0	695	914	620	724	633	2025	772	462	0
171	Aneurinibacillus	0	0	0	0	0	0	0	0	0	0	0	0	490	0	0	0	0	0	0	0	773	0	0
172	Microcoleus	0	0	0	0	0	0	0	720	0	0	0	0	461	0	0	0	0	0	0	0	0	622	0
173	Bacteroidetes	0	0	866	675	0	0	1151	935	0	0	0	0	474	0	0	0	0	0	644	0	0	0	0
174	Tessaracoccus	0	694	991	883	0	339	0	747	0	880	758	752	0	0	0	0	500	0	506	0	0	0	0
175	Coraliomargarita	836	812	2064	1670	1208	809	1035	1629	989	1095	850	851	540	0	1202	769	725	0	642	702	744	620	934
176	Aurantimicrobium	0	0	0	0	0	0	0	0	0	0	0	0	613	0	1516	2091	552	630	0	0	0	0	0
177	Listeria	819	1439	892	1470	567	713	2864	2509	1902	2076	0	0	1183	999	0	0	0	801	1296	1273	1365	0	2003
178	Granulosicoccus	0	1397	3170	2508	1165	790	867	843	2447	2804	739	791	959	0	1423	913	3089	0	1269	688	1374	642	0
179	Leptotrichia	0	0	0	0	0	333	1152	973	0	0	0	0	490	0	0	0	0	0	0	0	0	0	0
180	Arthrobacter	0	0	0	0	0	309	0	0	0	0	0	0	0	0	3071	0	1122	816	616	548	589	541	0
181	Marinobacter	0	0	0	0	0	0	0	0	0	0	0	0	1544	0	811	1177	1160	2298	1257	592	0	0	0
182	Cyclobacterium	0	0	874	673	496	694	0	0	0	0	757	705	381	898	543	0	0	0	577	0	0	1135	0
183	Bartonella	827	786	0	0	666	498	0	0	0	0	0	0	0	0	0	0	623	0	0	0	0	0	1087
184	Rivularia	726	614	0	0	595	383	890	877	855	879	0	0	453	0	0	0	0	0	0	573	0	0	0
185	Photobacterium	0	0	973	762	629	409	907	831	774	917	0	0	0	0	0	0	0	0	483	0	688	0	0
186	Legionella	0	0	0	679	529	379	0	0	0	0	0	0	0	0	712	0	0	0	1349	2020	746	620	0
187	Simkania	0	629	0	782	0	381	0	702	0	864	741	711	0	911	0	968	0	0	607	640	594	462	0
188	Aequorivita	0	0	1461	1340	585	389	1831	1569	0	0	1483	1532	543	961	0	2835	1287	650	0	592	639	0	0
189	Pelosinus	3149	2377	1110	2280	4840	3114	788	0	2848	3162	3964	3908	0	0	710	0	566	2874	1454	1854	2951	1096	0
190	Phycisphaerae	808	1390	1129	866	1108	1147	2804	2446	806	0	692	0	514	1096	1915	953	619	774	584	1955	709	533	2154
191	Anaerolineaceae	0	0	0	0	0	380	0	0	0	0	0	0	0	0	0	0	622	760	0	572	0	550	0
192	Spiroplasma	0	0	0	0	597	389	0	0	0	0	0	0	0	0	0	0	0	0	0	0	0	0	0
193	Fictibacillus	676	664	0	0	0	0	1084	939	874	1015	0	0	786	814	618	1013	632	2342	589	698	2221	614	819
194	Fervidobacterium	0	0	0	0	0	347	0	0	0	0	1527	1505	0	753	1410	2358	0	0	1159	0	1358	1609	0
195	Shewanella	0	0	0	0	0	0	0	0	0	0	0	0	515	798	0	0	1103	0	0	0	0	0	0
196	Ruminiclostridium	858	809	1227	1005	631	400	1087	935	709	846	839	856	412	984	670	1038	651	0	592	674	893	651	0
197	Olsenella	0	0	0	0	0	0	0	0	0	0	0	0	767	0	4290	2104	2290	615	0	0	0	620	0
198	Microbulbifer	0	0	0	0	0	0	0	0	0	0	0	0	0	1042	0	0	0	0	0	0	0	0	0
199	Virgibacillus	816	788	993	864	623	764	0	0	949	1059	808	792	0	0	0	1181	0	0	0	672	0	508	0
200	Marinifilaceae	1362	653	2074	1655	1754	1208	0	0	0	0	0	0	0	0	1213	0	658	1544	0	1135	774	1082	1170
201	Atopobium	843	822	1287	1033	605	388	1616	778	798	903	857	862	433	1024	742	1197	1082	1510	0	556	1259	563	0
202	Lactobacillales	0	0	0	0	0	0	0	0	0	0	0	0	0	0	0	0	0	756	0	0	0	0	0
203	Elizabethkingia	3566	2005	3244	4013	1729	1845	3198	2743	2398	1968	2388	2440	2384	881	3664	1807	4182	0	1192	1802	1496	3049	1004
204	Zobellia	0	0	0	0	0	308	0	0	0	0	0	0	0	0	0	0	0	0	0	0	0	0	0
205	Amycolatopsis	0	0	0	0	0	0	0	0	0	0	0	0	0	0	0	0	0	0	0	0	0	0	0
206	Parabacteroides	0	0	0	0	2282	1933	902	1464	0	0	0	0	482	0	0	0	0	0	0	0	0	744	0
207	Tannerella	1474	1447	0	0	635	767	2799	2627	0	0	0	0	0	0	0	0	0	1552	0	1672	614	0	2207
208	Finegoldia	0	0	0	0	0	0	0	0	0	0	0	0	0	0	0	0	655	0	0	0	0	0	0
209	Geosporobacter	1520	1443	0	683	1278	889	1129	1011	939	1857	2537	2567	0	1185	1291	0	1819	2128	601	579	777	1156	0
210	Arenibacter	740	748	0	0	638	437	0	0	983	1104	860	849	0	0	0	0	0	667	0	0	0	0	0
211	Corynebacterium	800	796	0	0	0	287	0	0	0	0	0	0	0	0	0	0	0	1034	0	688	0	0	0
212	[Bacillus]	0	0	0	0	0	0	0	0	0	0	1677	1618	472	0	0	0	0	0	547	0	0	845	0
213	Tepidanaerobacter	0	0	0	0	0	0	0	0	0	0	0	0	461	0	0	0	0	754	0	0	0	0	0
214	Denitrovibrio	1540	1468	1003	842	587	1130	1631	1403	1701	1034	1503	1579	0	0	721	854	1254	736	650	1370	1282	666	927
215	Enterococcus	1631	1481	2002	1712	1873	1520	0	0	1944	2984	2367	2405	0	0	0	0	0	0	0	0	0	0	0
216	Colwellia	755	729	1100	899	598	386	0	0	0	0	0	623	939	0	0	0	0	1571	0	0	0	0	0
217	Eggerthella	1334	1485	0	0	0	725	2095	1817	0	0	1380	0	1466	0	2885	3514	0	2207	496	0	0	0	0
218	Saccharophagus	0	0	0	0	0	0	0	0	0	0	0	0	0	0	0	0	0	0	646	0	0	0	0
219	Cytophaga	1482	1401	1066	1467	625	384	992	809	1679	941	712	628	460	0	574	733	0	0	1248	578	633	525	839
220	Myxococcus	0	688	0	0	0	382	0	839	0	0	0	0	414	1254	0	990	0	0	0	0	0	0	0
221	Fuerstia	0	0	0	0	0	0	0	0	0	0	0	0	0	0	0	0	0	0	0	0	0	0	0
222	Riemerella	1495	1445	1199	1623	636	697	2054	1836	0	0	1666	1652	1341	2158	0	0	630	696	1171	1495	1271	1792	0
223	Glaciecola	0	0	0	0	580	407	1065	934	0	0	0	0	0	0	0	0	0	0	0	0	0	0	0
224	Denitrobacterium	0	0	0	0	0	0	937	727	0	0	0	0	0	0	608	0	0	1509	0	0	0	0	0
225	Solitalea	1565	1446	0	696	1212	766	1899	888	0	0	933	912	1326	0	0	0	1262	2045	1314	0	0	1204	0
226	Flavisolibacter	0	0	0	0	0	0	0	0	0	0	886	893	0	0	1430	0	572	0	648	0	0	600	0
227	Sulfurospirillum	0	0	0	0	631	427	1086	968	0	0	1100	1159	0	0	0	0	0	0	0	0	0	0	0
228	Desulfotalea	0	588	910	791	0	359	0	0	0	0	819	844	0	0	0	0	0	686	0	0	0	0	0
229	Mucilaginibacter	0	0	1237	1121	616	399	815	735	0	0	841	858	935	0	0	0	635	0	0	0	0	0	0
230	Mannheimia	0	0	0	0	0	0	0	0	991	1119	0	0	0	0	0	0	0	0	0	0	806	0	0
231	Microbacterium	856	884	1273	1032	649	881	1119	1705	999	1167	915	936	476	960	676	993	616	753	660	705	788	636	1078
232	Propionibacterium	0	0	881	722	0	0	959	858	0	976	0	0	0	0	0	0	0	0	655	707	746	594	0
233	Oscillibacter	0	742	0	0	1086	1532	1821	1638	0	0	1649	2316	2118	4482	557	920	2519	771	0	596	0	0	924
234	Peptoclostridium	0	0	0	0	0	0	0	0	0	0	0	0	0	0	0	0	619	0	0	0	0	0	0
235	Dokdonia	0	0	0	0	0	0	0	0	0	0	0	0	0	0	0	0	0	760	0	0	0	0	0
236	Owenweeksia	0	0	887	746	0	0	0	0	0	0	0	0	0	0	0	0	0	0	0	524	776	0	0
237	Lacunisphaera	821	823	1188	916	593	418	1017	906	954	1079	875	884	0	0	673	0	553	746	674	909	766	617	1098
238	Cloacibacillus	0	0	0	0	620	414	0	0	0	0	0	0	371	779	0	0	0	0	0	0	0	0	0
239	Amphibacillus	0	0	0	0	0	0	0	0	0	0	0	0	469	0	0	0	585	0	0	0	0	0	0
240	Chitinophaga	0	0	1139	894	0	0	0	0	0	0	1666	1683	926	1794	1473	1716	635	0	0	0	0	928	0
241	Methylomonas	0	0	0	0	479	383	0	0	949	1083	642	0	0	809	0	0	0	0	0	0	0	466	0
242	Campylobacter	835	764	0	0	608	405	0	0	0	0	808	795	0	0	0	0	0	0	0	0	0	0	0
243	Salimicrobium	0	0	0	0	0	0	0	0	0	0	0	0	0	0	0	0	0	0	0	0	0	492	0
244	Thermovibrio	0	0	0	0	0	0	0	0	0	0	0	0	910	0	1849	2842	1244	0	0	0	0	0	0
245	Ralstonia	0	0	0	747	0	692	0	816	0	0	1531	1590	0	0	0	0	0	0	502	0	0	0	0
246	Herbaspirillum	0	0	0	0	0	0	1186	1067	0	0	0	0	0	0	0	0	0	0	0	0	0	0	0
247	Burkholderiales	0	0	0	0	595	384	0	0	0	0	0	0	446	1068	0	0	590	0	0	0	0	0	0
248	Pectobacterium	0	0	0	0	0	0	0	0	0	0	0	0	0	0	0	0	0	797	0	0	0	0	0
249	Thermodesulfovibrio	0	0	0	0	0	0	0	0	0	0	0	0	0	0	0	0	0	0	0	0	837	0	0
250	Thalassotalea	0	0	1159	904	0	364	0	0	0	0	0	0	420	0	0	0	0	0	0	0	0	0	0
251	Olleya	0	0	0	0	1064	706	0	0	0	0	0	0	0	0	0	0	0	0	0	0	0	0	0
252	Lentibacillus	0	0	0	0	1179	773	0	692	0	0	0	0	472	1404	683	1050	685	720	0	0	0	0	1084
253	Anaerotignum	0	0	0	0	0	0	0	0	0	0	0	0	514	1585	0	838	0	0	0	0	0	0	0
254	Caldisericum	0	0	0	0	0	0	0	0	0	0	0	0	0	0	0	817	618	0	0	0	0	0	0
255	Chlorobium	0	0	0	0	0	0	0	0	0	0	0	0	0	0	705	745	0	0	0	0	0	0	0
256	Sebaldella	0	0	0	0	0	0	0	0	0	0	0	0	0	0	709	0	0	0	0	0	0	0	0
257	Oleiphilus	0	0	0	0	0	0	0	0	0	0	0	0	464	0	556	0	0	692	0	0	0	0	0
258	Leifsonia	0	0	0	0	0	0	0	0	0	0	0	0	421	1257	0	883	0	0	0	0	0	0	0
259	Cutibacterium	0	0	0	0	0	0	0	0	0	0	0	0	462	0	0	0	0	0	0	0	0	0	0
260	Vulgatibacter	690	832	1187	948	0	440	956	958	903	1073	861	871	381	0	0	768	0	732	538	630	611	590	825
261	Flavobacteriaceae	0	0	930	771	0	0	0	0	0	0	0	0	0	0	0	0	0	0	656	0	0	589	0
262	Planctomyces	0	0	0	0	0	339	0	0	0	0	0	713	372	1255	0	853	0	0	631	679	659	580	937
263	Herminiimonas	0	0	0	0	0	0	0	0	0	0	0	0	0	0	0	0	0	0	0	0	0	0	0
264	Dehalobacter	0	0	0	0	0	0	0	0	0	0	0	0	926	0	0	0	0	0	648	0	0	0	0
265	Arcobacter	0	0	0	0	0	0	0	0	0	0	0	0	510	0	0	0	0	0	0	0	798	626	0
266	Halobacillus	804	708	1106	900	550	375	1139	959	1689	1884	1608	1601	0	0	0	0	0	0	654	608	0	523	1852
267	Halocynthiibacter	0	0	0	0	630	439	1115	993	0	0	0	0	0	0	0	0	0	0	0	574	0	582	0
268	Streptomyces	0	658	0	0	1078	1895	0	738	0	0	2987	1706	0	0	0	0	631	0	0	0	0	0	0
269	Thalassolituus	0	0	0	0	0	0	0	0	0	0	0	0	0	1152	684	0	0	0	0	0	0	0	0
270	Lactococcus	0	0	0	0	0	0	0	0	0	0	0	0	0	0	0	0	627	0	0	0	0	0	0
271	Acetobacter	0	0	0	0	0	0	0	0	0	0	0	0	0	0	0	0	0	760	0	0	0	0	0
272	Phyllobacterium	742	755	1099	892	540	397	0	689	862	985	805	795	471	0	708	0	0	0	605	621	0	482	0
273	Spirochaeta	0	0	0	0	0	0	0	0	0	0	0	0	0	0	0	0	0	0	657	0	0	690	0
274	Leptolyngbya	0	0	0	0	0	0	0	0	0	0	0	0	0	0	731	0	0	0	0	0	0	0	0
275	Dehalococcoides	0	628	2267	1790	0	636	1927	1691	0	0	1475	1504	896	1695	644	851	1090	1543	1067	1334	1418	1094	896
276	Sorangium	0	0	0	0	511	1175	0	688	0	0	641	690	0	0	0	0	0	0	0	0	0	0	0
277	Cnuibacter	0	741	1141	860	0	408	802	898	778	1056	821	819	0	931	524	0	0	645	584	581	702	512	0
278	Chondromyces	691	793	1113	865	0	399	944	882	804	993	829	810	372	0	553	0	0	0	650	623	724	573	975
279	Kosmotoga	0	0	0	0	0	0	0	0	0	0	646	716	480	997	694	754	623	0	0	0	0	0	0
280	Seonamhaeicola	0	0	0	0	0	0	0	0	0	0	0	0	469	0	0	0	775	0	0	0	0	0	0
281	Aggregatibacter	828	816	0	0	0	355	0	0	0	0	0	0	0	0	0	0	0	0	0	0	0	0	975
282	Zhongshania	0	0	0	0	0	0	0	0	0	0	0	0	0	0	0	0	0	0	0	0	0	0	0
283	Thermoanaerobacter	688	717	0	665	0	0	1041	903	0	0	0	0	0	0	0	0	620	0	589	0	0	0	0
284	Runella	0	0	0	0	617	385	0	724	0	0	641	624	478	0	0	0	644	0	0	0	0	0	0
285	Bacteriovorax	728	0	0	0	662	423	0	0	0	0	650	690	0	0	0	0	0	0	659	695	735	628	0
286	Luteitalea	0	0	0	0	552	420	0	0	0	0	644	630	0	847	0	0	511	759	0	0	0	0	0
287	Cystobacter	0	0	0	0	0	0	0	0	0	0	0	0	466	0	0	0	0	0	0	0	0	0	0
288	Labrenzia	0	0	0	0	0	0	0	0	0	0	0	0	468	821	0	0	0	0	0	0	0	0	0
289	Sulfurifustis	0	0	0	0	0	0	0	0	0	0	0	0	0	0	0	0	0	0	0	698	0	0	0
290	Opitutaceae	717	779	1021	838	531	410	0	759	814	1010	840	795	0	0	0	0	0	0	521	713	0	513	1054
291	Acidovorax	0	687	0	771	0	709	0	741	0	0	1674	1679	346	0	0	0	0	0	549	0	0	0	0
292	Hoyosella	0	0	0	0	0	0	0	0	0	0	0	0	0	0	0	0	0	797	0	0	0	0	0
293	Marinomonas	737	768	1154	906	0	0	0	0	0	0	691	732	0	0	0	0	0	0	0	0	0	0	0
294	#Н/Д	826	802	1104	880	563	384	1080	928	732	0	642	796	0	0	0	0	0	0	491	0	594	0	916
295	Syntrophobacter	0	0	0	0	0	0	0	0	0	0	0	0	465	0	0	0	0	0	0	0	0	0	0
296	Klebsiella	0	0	0	0	0	0	0	0	0	0	0	0	0	0	0	0	0	0	0	0	0	0	0
297	Alistipes	0	0	0	0	648	482	1091	974	0	0	0	0	0	0	0	0	0	0	0	0	786	0	1082
298	Agrobacterium	0	0	0	0	0	0	0	0	0	0	0	0	417	1008	0	1154	0	0	0	0	0	0	0
299	cyanobacterium	0	0	0	0	0	0	0	0	0	0	0	0	0	0	0	0	0	0	0	0	0	0	0
300	Halioglobus	0	0	1270	1060	0	361	0	0	0	0	0	0	0	0	0	0	0	0	0	0	0	532	0
301	Pseudohongiella	0	620	0	0	0	0	0	0	0	0	835	725	0	0	0	0	0	0	0	0	0	0	0
302	Zymomonas	0	0	0	0	0	0	0	0	0	0	0	0	0	0	714	892	0	0	0	0	0	0	0
303	Prosthecochloris	0	0	0	0	0	0	0	0	0	0	0	0	0	1025	0	0	630	0	0	655	0	0	0
304	Hafnia	0	0	0	0	0	0	0	0	0	0	0	0	0	0	0	0	0	0	0	0	0	0	0
305	Weissella	0	0	0	0	0	0	0	0	0	0	0	0	0	0	0	0	0	0	0	0	0	0	0
306	Veillonella	0	0	0	0	0	0	0	0	0	0	0	0	0	0	0	0	0	0	0	0	0	0	0
307	Thiomonas	0	0	0	0	0	0	0	0	0	0	0	0	369	1067	0	0	0	0	0	0	0	0	0
308	Gynuella	0	0	1076	769	0	0	0	0	0	0	0	0	0	0	0	0	553	0	549	597	770	482	0
309	Marinilactibacillus	0	0	0	0	620	383	855	0	865	874	705	748	0	0	0	0	0	0	0	583	609	618	0
310	Betaproteobacteria	0	0	0	0	0	335	0	727	0	0	0	0	0	0	0	0	0	0	0	0	782	0	0
311	Curtobacterium	0	0	0	0	0	0	0	0	0	0	0	0	0	0	0	0	0	0	0	0	0	0	0
312	Bradyrhizobium	0	696	0	0	0	381	0	0	0	0	870	871	0	0	0	0	0	0	0	0	0	0	0
313	Pannonibacter	0	0	0	0	0	0	0	0	0	0	0	0	468	868	0	0	0	0	0	0	0	0	0

### Sheet: 16S (% оf reads in samples)
	Sp	Fe1M11-1	Fe1M11-2	Fe1M6-1	Fe1M6-2	Fe2M11-1	Fe2M11-2	Fe39M6-1	Fe39M6-2	Fe7M6-1	Fe7M6-2	Fe9M11-1	Fe9M11-2	S1Ca-2	S1Ca-1	S1Cr-2	S1Cr-1	S1Er	S1Pr	S2Dt	S2Dl	S2Hr	S2Mi	S2Tb
0	Alkalibacillus	0	0	0	0	0	1	0	0	0	0	0	0	0	0	0	0	0	0	0	0	0	0	0
1	Anaerostipes	0	0	1	0	0	0	0	0	0	0	0	0	0	0	0	0	0	0	0	0	0	0	0
2	Anaerotruncus	0	0	0	0	0	0	0	0	0	0	0	0	0	0	0	0	0	0	0	1	0	0	0
3	Desemzia	0	0	0	0	0	0	0	0	0	0	0	0	0	0	0	0	0	0	0	0	0	0	0
4	Desulfonauticus	0	0	0	0	0	0	0	0	0	0	0	0	0	0	0	0	0	0	0	1	0	0	0
5	Desulfovibrio	0	0	0	0	1	0	0	0	0	0	0	0	0	0	0	0	0	0	0	0	0	0	0
6	Enterobacter	0	0	0	0	0	0	0	0	0	0	0	0	1	0	0	0	0	0	0	0	0	0	0
7	Escherichia	0	0	0	0	0	0	0	0	0	0	0	0	1	0	0	0	0	0	0	0	0	0	0
8	Facklamia	0	0	0	0	0	0	0	0	0	0	0	0	0	0	0	0	0	0	0	0	0	0	0
9	Faecalibacterium	0	0	1	0	0	0	0	0	0	0	0	0	0	0	0	0	0	0	0	0	0	0	0
10	Heliorestis	0	0	0	0	0	0	0	0	0	0	0	0	0	0	0	0	0	0	0	0	0	0	1
11	Myroides	0	0	0	1	0	0	0	0	0	0	0	0	0	0	0	0	0	0	0	0	0	0	0
12	Planifilum	0	0	0	0	0	0	0	0	0	1	0	0	0	0	0	0	0	0	0	0	0	0	0
13	Polaribacter	0	0	0	0	0	0	0	0	0	0	1	0	0	0	0	0	0	0	0	0	0	0	0
14	Psychrobacter	0	0	0	0	0	0	0	0	0	0	0	0	0	0	0	0	0	0	0	0	0	0	0
15	Sporosarcina	0	0	0	0	0	0	0	0	0	0	0	0	0	0	0	0	0	0	0	0	0	0	0
16	Staphylococcus	0	0	0	0	0	0	0	0	0	0	0	0	1	0	0	0	0	0	0	0	0	0	0
17	Acetobacterium	1	1	0	0	0	0	0	0	0	0	0	0	0	0	0	0	0	0	0	0	0	0	0
18	Comamonas	0	0	0	0	0	0	0	0	0	0	0	0	0	0	0	0	0	0	0	0	0	0	0
19	Dethiosulfovibrio	0	0	0	0	0	0	0	0	0	0	0	0	1	0	0	0	0	1	0	0	0	0	0
20	Geobacter	0	1	0	0	0	0	0	0	0	0	0	0	0	0	1	0	0	0	0	0	0	0	0
21	Natranaerobiales	0	1	1	0	0	0	0	0	0	0	0	0	0	0	0	0	0	0	0	0	0	0	0
22	Pseudomonas	0	0	0	0	0	0	0	0	0	0	0	0	0	0	0	0	0	0	0	0	0	0	0
23	Streptococcus	0	0	0	0	0	0	0	0	0	0	0	0	0	0	0	0	0	0	1	0	0	0	1
24	Thermotogaceae	0	0	0	0	0	1	0	0	0	0	1	0	0	0	0	0	0	0	0	0	0	0	0
25	Trichococcus	0	0	0	0	0	0	0	0	0	0	0	0	0	0	0	0	0	0	0	0	0	0	0
26	Anaerofilum	0	0	0	0	0	0	0	0	0	0	0	0	1	0	0	0	1	1	0	0	0	0	0
27	Parapedobacter	0	0	0	0	0	0	0	1	0	0	0	0	0	0	0	0	0	0	0	0	0	1	1
28	Pontibacillus	0	0	0	0	0	0	0	0	0	0	0	0	1	0	0	0	0	2	0	0	0	0	0
29	Solibacillus	0	0	0	0	0	0	0	0	0	0	0	0	0	0	0	0	0	0	0	0	0	0	0
30	Lactobacillus	1	0	0	0	0	0	0	0	0	0	0	0	0	0	0	0	0	0	1	0	0	1	1
31	Syntrophobacterales	0	1	0	0	0	0	0	0	0	0	0	0	0	0	1	0	1	1	0	0	0	0	0
32	Mesoplasma	1	1	2	0	0	0	0	0	0	0	0	1	0	0	0	0	0	0	0	0	0	0	0
33	Oribacterium	0	1	1	0	1	0	0	0	0	0	0	1	0	0	0	0	0	0	0	1	0	0	0
34	Roseburia	1	0	1	0	0	0	0	0	0	0	0	0	0	0	0	0	0	0	1	0	0	1	1
35	Butyrivibrio	0	0	0	0	0	0	0	0	0	0	0	0	0	1	1	1	0	0	1	0	0	1	1
36	Candidatus Blochmannia	0	0	1	1	0	0	1	1	1	1	0	0	0	0	0	0	0	0	0	0	0	0	0
37	Verrucomicrobiaceae	0	0	0	0	1	1	0	0	0	0	0	0	0	0	0	0	0	1	0	4	0	0	0
38	Acholeplasma	0	0	0	0	0	0	0	0	0	0	0	0	0	0	0	0	0	0	0	0	8	0	0
39	Calothrix	0	0	1	0	0	0	3	0	0	0	0	0	1	0	1	0	1	1	0	0	0	0	0
40	Chromatiaceae	0	0	0	0	0	0	0	0	0	0	0	0	0	0	0	0	0	0	0	0	8	0	0
41	Coprococcus	1	0	1	0	0	0	0	0	1	0	0	0	1	0	0	0	0	0	1	0	0	1	2
42	Geobacillus	0	0	0	0	0	0	0	0	0	0	0	0	0	0	5	0	1	2	0	0	0	0	0
43	Olivibacter	0	0	0	0	1	1	1	1	1	0	1	0	0	0	0	0	0	0	0	3	0	0	0
44	Caldicellulosiruptor	0	0	0	0	0	0	1	0	1	1	0	0	1	1	1	1	1	2	0	0	0	0	0
45	Erysipelothrix	1	1	2	0	1	0	0	0	0	1	0	1	0	1	0	1	0	0	1	0	0	0	0
46	Flavobacterium	0	0	0	1	0	1	1	1	1	1	0	0	0	1	0	1	0	0	0	2	0	0	0
47	Natronincola	2	3	1	0	1	1	0	0	0	0	1	1	0	0	0	0	0	0	0	0	0	0	0
48	Pelagicoccus	0	1	3	0	0	0	0	0	0	2	0	0	0	0	0	0	1	2	0	1	0	0	0
49	Caloramator	0	0	1	0	0	0	0	0	0	1	0	0	1	1	1	0	1	1	1	1	0	1	1
50	Actinomycetales	2	1	0	0	1	1	0	0	0	0	1	1	2	0	0	0	1	1	0	0	0	0	1
51	Porphyromonas	0	0	1	1	1	1	1	2	1	1	1	0	0	2	0	1	0	0	0	0	0	1	1
52	Pseudobutyrivibrio	1	1	2	0	1	1	1	0	1	1	2	1	0	1	0	1	0	0	1	0	0	1	1
53	Desulfotomaculum	1	0	0	0	0	1	0	0	0	0	0	1	2	0	9	0	3	1	1	0	0	0	0
54	Nitrospira	1	1	0	1	1	1	1	1	1	1	1	1	1	1	1	1	2	3	0	1	0	0	0
55	Nostocaceae	0	1	1	2	1	1	1	2	1	2	1	1	0	1	0	2	1	0	1	1	0	1	1
56	Paraprevotella	1	0	1	1	1	1	1	2	2	1	1	1	0	2	0	3	0	0	2	0	0	2	3
57	Fibrobacter	0	0	0	5	0	1	3	1	1	2	1	0	1	1	2	1	3	0	2	4	0	1	2
58	Alkaliphilus	2	3	1	1	2	2	1	1	1	1	2	2	2	1	2	1	2	2	1	1	0	1	1
59	Lachnospira	3	5	3	1	1	3	1	0	1	1	3	2	0	1	1	2	0	0	2	1	0	2	2
60	Prevotella	0	0	1	2	1	2	2	3	2	1	1	1	1	2	1	2	1	0	3	3	0	3	3
61	Pedobacter	0	1	1	5	3	2	4	6	4	6	1	1	1	3	0	3	0	0	2	3	0	2	2
62	Acinetobacter	0	0	0	0	0	0	0	0	0	0	0	0	1	0	0	1	0	0	0	1	0	0	0
63	Ruminococcus	1	1	2	2	1	2	3	1	4	1	2	2	4	4	5	3	6	6	4	3	8	4	4
64	Treponema	2	2	1	4	5	4	5	2	5	2	4	3	10	3	6	3	4	5	4	4	0	4	4
65	Methylacidiphilaceae	6	4	1	5	5	4	6	5	5	5	2	4	1	4	2	7	2	3	5	3	0	5	3
66	Bacteroides	1	1	1	5	4	3	4	7	4	4	3	2	1	6	2	5	1	0	3	4	24	3	2
67	Sphingobacterium	1	1	3	8	4	5	7	9	9	7	7	5	1	6	0	5	1	2	8	1	0	7	7
68	Clostridium	7	5	6	2	5	4	3	2	3	4	5	6	6	4	7	3	7	9	4	5	16	4	3
69	Oscillospira	7	8	5	2	5	7	4	2	5	3	6	9	10	5	9	3	12	14	3	8	0	2	3
70	Blautia	17	10	12	5	7	10	4	2	5	4	12	10	3	8	3	7	2	2	9	5	8	12	12
