## Supplementary material for "The ecogenomics of dsDNA bacteriophages in feces of stabled and feral horses": Table S6

### Sheet: metadata-7510154-processed-ok
accession	study	bioproject_accession	biosample_accession	sample_name	library_ID
SRR12177877	SRP270988	PRJNA644895	SAMN15482874	S1Ca-1	X002rkpm
SRR12177876	SRP270988	PRJNA644895	SAMN15482875	S1Cr-1	X003rkpm
SRR12177865	SRP270988	PRJNA644895	SAMN15482876	S1Ca-2	X006rkpm
SRR12177861	SRP270988	PRJNA644895	SAMN15482877	S1Pr	X007rkpm
SRR12177860	SRP270988	PRJNA644895	SAMN15482878	S1Cr-2	X008rkpm
SRR12177859	SRP270988	PRJNA644895	SAMN15482879	S1Er	X009rkpm
SRR12177858	SRP270988	PRJNA644895	SAMN15482880	Fe2M11-2	X010rkpm
SRR12177857	SRP270988	PRJNA644895	SAMN15482881	Fe1M6-2	X011rkpm
SRR12177856	SRP270988	PRJNA644895	SAMN15482882	Fe9M11-2	X012rkpm
SRR12177855	SRP270988	PRJNA644895	SAMN15482883	Fe7M6-2	X013rkpm
SRR12177875	SRP270988	PRJNA644895	SAMN15482884	Fe1M11-2	X014rkpm
SRR12177874	SRP270988	PRJNA644895	SAMN15482885	Fe39M6-2	X015rkpm
SRR12177873	SRP270988	PRJNA644895	SAMN15482886	Fe9M11-1	X016rkpm
SRR12177872	SRP270988	PRJNA644895	SAMN15482887	Fe1M6-1	X065rkpm
SRR12177871	SRP270988	PRJNA644895	SAMN15482888	Fe1M11-1	X070rkpm
SRR12177870	SRP270988	PRJNA644895	SAMN15482889	Fe7M6-1	X071rkpm
SRR12177869	SRP270988	PRJNA644895	SAMN15482890	Fe39M6-1	X072rkpm
SRR12177868	SRP270988	PRJNA644895	SAMN15482891	Fe2M11-1	X075rkpm
SRR12177867	SRP270988	PRJNA644895	SAMN15482892	S2Hr	X081rkpm
SRR12177866	SRP270988	PRJNA644895	SAMN15482893	S2Dt	X082rkpm
SRR12177864	SRP270988	PRJNA644895	SAMN15482894	S2Dl	X083rkpm
SRR12177863	SRP270988	PRJNA644895	SAMN15482895	S2Mi	X084rkpm
SRR12177862	SRP270988	PRJNA644895	SAMN15482896	S2Tb	X085rkpm
