## Supplementary material for "The ecogenomics of dsDNA bacteriophages in feces of stabled and feral horses": Table S1

### Sheet: Sheet1
Sample ID*	Year	month	Group	Replicate	output reads	output bp
Fe1M11-1	2017	June	Feral	1	5,400,804	804,815,237
Fe1M11-2	2017	October	Feral	2	4,892,484	742,995,518
Fe1M6-1	2017	June	Feral	1	3,195,616	480,521,468
Fe1M6-2	2017	October	Feral	1	4,793,155	725,411,919
Fe2M11-1	2017	June	Feral	1	4,404,792	658,166,518
Fe2M11-2	2017	October	Feral	2	11,934,564	1,768,421,029
Fe39M6-1	2017	June	Feral	1	5,633,995	751,751,325
Fe39M6-2	2017	October	Feral	2	4,424,051	680,711,837
Fe7M6-1	2017	June	Feral	1	5,554,172	822,560,376
Fe7M6-2	2017	October	Feral	2	3,580,600	542,917,464
Fe9M11-1	2017	June	Feral	1	5,147,103	797,370,873
Fe9M11-2	2017	October	Feral	2	4,916,804	761,519,632
S1Ca-1	2015	October	Stable-1	2	7,676,288	1,357,943,311
S1Ca-2	2017	January	Stable-1	1	19,192,244	2,738,762,283
S1Cr-1	2015	October	Stable-1	2	7,608,162	1,351,730,780
S1Cr-2	2017	January	Stable-1	1	20,287,277	2,740,652,713
S1Er	2017	January	Stable-1	1	19,278,373	2,726,362,891
S1Pr	2017	January	Stable-1	1	19,269,799	2,636,393,726
S2Dl	2018	October	Stable-2	1	6,160,253	1,036,871,850
S2Dt	2018	October	Stable-2	1	6,442,447	1,104,262,862
S2Hr	2018	October	Stable-2	1	5,755,881	924,219,444
S2Mi	2018	October	Stable-2	1	6,824,343	1,134,756,572
S2Tb	2018	October	Stable-2	1	7,048,004	1,120,112,732
*ID construction: Fe, S1, S2 - population ID is followed by the animal ID. For feral horses the animal ID includes an individual number and a code of the harem group to which the animal belonged at the moment of the sampling . If the animal was sampled twice the timepoint number is added (e.g. Fe1M6-2 is Feral - #1 from M6 group (the stallion) - time point 2 )
