## Supplementary material for "The ecogenomics of dsDNA bacteriophages in feces of stabled and feral horses": Table S4

### Sheet: 10 bigest
Contig ID	Length	VC	populations contig/VC	Diagnostic	terL	capsid	tail	Integrase
008k255_111094	65014	VC_616_0	ND/S1+S2	Gr+ host phage, most probably siphovirus, most probably temperate	+	+	+	-
070k255_67966	63363	VC_106_2	ND/S1+S2	Gr+ host, Siphovirus, related to Gordonia phage Gravy, possibly virulent. Nearly complete genome	+	+	+	-
010K255_55070	40728	VC_715-0	S1+F/S1+F	A fragment of large phage (?) with NA metabolism genes	-	-	-	-
016Л255_18131	40326	VC_1210_0	ND/ND	No conclusions, most proteins are not identifiable, contains DNA-replication realted proteins	-	-	-	-
013k255_49020	39766	VC_938_0	ND/S1	Gr+ host phage, most probably Clostridiaceae, temperate, several key proteins recogmizable at 25-40% aa identity, most probably a siphovirus	+	+
010K255_155203	39285	VC_901_0	F/F	No conclusions after manual analysis	-	-	-	-
081k255_24734	38835	VC_215_0	ND/S1	Gr+ host, probably a fragment of a genome, containing mainly DNA metabolism genes. Contains revertase related to grII intrones	-	-	-	-
003k255_21071	37612	VC_251-0	S1/S1	Gr- host, miovirus (sheath protein detected), probably virulent	+	-	+	-
015k255_41289	35985	VC_676_0	F+S2/F+S2	contains a reverse transcriptase gene, but DGR not detected	-	-	+	-
006k255_28256	35797	VC_114-0	F+S2/F+S2	Gr- host, probably, podovirus	+	-	+	-
011K255_69359	35301	VC_1189_0	F/F	Possibly temperate, no conclusions on other features made.	+	+		+
